# Comparative functional genomics of six *Pectobacterium* species reveals core and unique fitness determinants in potato tubers

**DOI:** 10.64898/2026.10.02.755747

**Authors:** Tyler C. Helmann, Mary Ann Karp, Margery Daughtrey, Lindsey E. Reid, Paul V. Stodghill, Melanie J. Filiatrault

**Author notes:** Corresponding author: M. J. Filiatrault, and. Funding: U.S.D.A Agricultural Research Service: 8062-21000-048-000-D.

## Abstract

*Pectobacterium*, a member of the soft rot Pectobacteriaceae (SRP), can cause highly destructive soft rot and blackleg diseases on many important crop and other host plants, particularly potato (*Solanum tuberosum*). *Pectobacterium* and its sister genus *Dickeya* have common virulence strategies, yet a highly diverse “open” pangenome containing many unique and hypothetical proteins. Here, we used randomly-barcoded transposon insertion-site sequencing (RB-TnSeq) on six *Pectobacterium* species to identify genes involved in bacterial survival and growth in potato tubers, as well as in minimal media conditions containing different single carbon sources. The strains evaluated varied broadly in genomic content as well as host plant and year of isolation. We focused on identifying conditionally essential genes across all strains tested, as well as genes that were important for growth in one or few of the tested strains. These results highlight the importance of many common genes involved in metabolism and maintaining cellular homeostasis, as well as shared and rare virulence traits including polygalacturonate catabolism, genes involved in polysaccharide biosynthesis, immunity proteins, and (for *P. brasiliense*) self-tolerance of the antibiotic carbapenem. This large dataset of conditionally essential genes, generated across *Pectobacterium* species during soft rot infection of the agriculturally important plant host potato, can serve as a rich dataset for further hypothesis generation and identification of important and/or novel *in planta* fitness factors.
