## Supplementary Table 9 for "Comparative functional genomics of six *Pectobacterium* species reveals core and unique fitness determinants in potato tubers"

### Sheet: Sheet 1 - SI_Table9
SI_Table9
accession	study	object_status	bioproject_accession	biosample_accession	sample_name	library_ID	title	library_strategy	library_source	library_selection	library_layout	platform	instrument_model	design_description	filetype	filename	filename2	filename3	filename4	assembly	fasta_file
SRR40377371	SRP720038	new	PRJNA1471679	SAMN62748723	1_Par6119_L5a_10482917_HLHFJAFX7_R1.fastq.gz	Par6119_map1	RB-TnSeq of Pectobacterium aroidearum 6119	Tn-Seq	GENOMIC	PCR	single	ILLUMINA	NextSeq 500	gDNA enzymatically fragmented, size-selected using magnetic beads, followed by PCR amplification using custom primers. See PMID: 25968644 for full methodology.	fastq	1_Par6119_L5a_10482917_HLHFJAFX7_R1.fastq.gz
SRR40377370	SRP720038	new	PRJNA1471679	SAMN62748724	2_Par6119_L5b_10482917_HLHFJAFX7_R1.fastq.gz	Par6119_map2	RB-TnSeq of Pectobacterium aroidearum 6119	Tn-Seq	GENOMIC	PCR	single	ILLUMINA	NextSeq 500	gDNA enzymatically fragmented, size-selected using magnetic beads, followed by PCR amplification using custom primers. See PMID: 25968644 for full methodology.	fastq	2_Par6119_L5b_10482917_HLHFJAFX7_R1.fastq.gz
SRR40377359	SRP720038	new	PRJNA1471679	SAMN62748725	5_Par6119_L5_10483883_HYCJNAFX7_R1.fastq.gz	Par6119_map3	RB-TnSeq of Pectobacterium aroidearum 6119	Tn-Seq	GENOMIC	PCR	single	ILLUMINA	NextSeq 500	gDNA enzymatically fragmented, size-selected using magnetic beads, followed by PCR amplification using custom primers. See PMID: 25968644 for full methodology.	fastq	5_Par6119_L5_10483883_HYCJNAFX7_R1.fastq.gz
SRR40377349	SRP720038	new	PRJNA1471679	SAMN62748726	3_Pat1043_L3_10483883_HYCJNAFX7_R1.fastq.gz	PatSCRI1043_map1	RB-TnSeq of Pectobacterium atrosepticum SCRI1043	Tn-Seq	GENOMIC	PCR	single	ILLUMINA	NextSeq 500	gDNA enzymatically fragmented, size-selected using magnetic beads, followed by PCR amplification using custom primers. See PMID: 25968644 for full methodology.	fastq	3_Pat1043_L3_10483883_HYCJNAFX7_R1.fastq.gz
SRR40377348	SRP720038	new	PRJNA1471679	SAMN62748727	1_Pat1043_L3a_10487625_HCG7YAFXC_R1.fastq.gz	PatSCRI1043_map2	RB-TnSeq of Pectobacterium atrosepticum SCRI1043	Tn-Seq	GENOMIC	PCR	single	ILLUMINA	NextSeq 500	gDNA enzymatically fragmented, size-selected using magnetic beads, followed by PCR amplification using custom primers. See PMID: 25968644 for full methodology.	fastq	1_Pat1043_L3a_10487625_HCG7YAFXC_R1.fastq.gz
SRR40377347	SRP720038	new	PRJNA1471679	SAMN62748728	2_Pat1043_L3b_10487625_HCG7YAFXC_R1.fastq.gz	PatSCRI1043_map3	RB-TnSeq of Pectobacterium atrosepticum SCRI1043	Tn-Seq	GENOMIC	PCR	single	ILLUMINA	NextSeq 500	gDNA enzymatically fragmented, size-selected using magnetic beads, followed by PCR amplification using custom primers. See PMID: 25968644 for full methodology.	fastq	2_Pat1043_L3b_10487625_HCG7YAFXC_R1.fastq.gz
SRR40377346	SRP720038	new	PRJNA1471679	SAMN62748729	3_Pat1043_L3c_10487625_HCG7YAFXC_R1.fastq.gz	PatSCRI1043_map4	RB-TnSeq of Pectobacterium atrosepticum SCRI1043	Tn-Seq	GENOMIC	PCR	single	ILLUMINA	NextSeq 500	gDNA enzymatically fragmented, size-selected using magnetic beads, followed by PCR amplification using custom primers. See PMID: 25968644 for full methodology.	fastq	3_Pat1043_L3c_10487625_HCG7YAFXC_R1.fastq.gz
SRR40377345	SRP720038	new	PRJNA1471679	SAMN62748730	3_Pbr123_L2_10478564_HHVCFAFX7_R1.fastq.gz	Pbr123_map1	RB-TnSeq of Pectobacterium brasiliense 123	Tn-Seq	GENOMIC	PCR	single	ILLUMINA	NextSeq 500	gDNA enzymatically fragmented, size-selected using magnetic beads, followed by PCR amplification using custom primers. See PMID: 25968644 for full methodology.	fastq	3_Pbr123_L2_10478564_HHVCFAFX7_R1.fastq.gz
SRR40377344	SRP720038	new	PRJNA1471679	SAMN62748731	4_Pbr123_L2_10479506_HJHYJAFX7_R1.fastq.gz	Pbr123_map2	RB-TnSeq of Pectobacterium brasiliense 123	Tn-Seq	GENOMIC	PCR	single	ILLUMINA	NextSeq 500	gDNA enzymatically fragmented, size-selected using magnetic beads, followed by PCR amplification using custom primers. See PMID: 25968644 for full methodology.	fastq	4_Pbr123_L2_10479506_HJHYJAFX7_R1.fastq.gz
SRR40377343	SRP720038	new	PRJNA1471679	SAMN62748732	4_Pbr123_L2_10480960_HJMCWAFX7_R1.fastq.gz	Pbr123_map3	RB-TnSeq of Pectobacterium brasiliense 123	Tn-Seq	GENOMIC	PCR	single	ILLUMINA	NextSeq 500	gDNA enzymatically fragmented, size-selected using magnetic beads, followed by PCR amplification using custom primers. See PMID: 25968644 for full methodology.	fastq	4_Pbr123_L2_10480960_HJMCWAFX7_R1.fastq.gz
SRR40377369	SRP720038	new	PRJNA1471679	SAMN62748733	6_Pbr123_L2_10483883_HYCJNAFX7_R1.fastq.gz	Pbr123_map4	RB-TnSeq of Pectobacterium brasiliense 123	Tn-Seq	GENOMIC	PCR	single	ILLUMINA	NextSeq 500	gDNA enzymatically fragmented, size-selected using magnetic beads, followed by PCR amplification using custom primers. See PMID: 25968644 for full methodology.	fastq	6_Pbr123_L2_10483883_HYCJNAFX7_R1.fastq.gz
SRR40377368	SRP720038	new	PRJNA1471679	SAMN62748734	7_Pbr123_L2_10487625_HCG7YAFXC_R1.fastq.gz	Pbr123_map5	RB-TnSeq of Pectobacterium brasiliense 123	Tn-Seq	GENOMIC	PCR	single	ILLUMINA	NextSeq 500	gDNA enzymatically fragmented, size-selected using magnetic beads, followed by PCR amplification using custom primers. See PMID: 25968644 for full methodology.	fastq	7_Pbr123_L2_10487625_HCG7YAFXC_R1.fastq.gz
SRR40377367	SRP720038	new	PRJNA1471679	SAMN62748735	2_Pbr1692_10478564_HHVCFAFX7_R1.fastq.gz	Pbr1692_map1	RB-TnSeq of Pectobacterium brasiliense 1692	Tn-Seq	GENOMIC	PCR	single	ILLUMINA	NextSeq 500	gDNA enzymatically fragmented, size-selected using magnetic beads, followed by PCR amplification using custom primers. See PMID: 25968644 for full methodology.	fastq	2_Pbr1692_10478564_HHVCFAFX7_R1.fastq.gz
SRR40377366	SRP720038	new	PRJNA1471679	SAMN62748736	4_Pbr1692_10477694_HHFNCAFX7_R1.fastq.gz	Pbr1692_map2	RB-TnSeq of Pectobacterium brasiliense 1692	Tn-Seq	GENOMIC	PCR	single	ILLUMINA	NextSeq 500	gDNA enzymatically fragmented, size-selected using magnetic beads, followed by PCR amplification using custom primers. See PMID: 25968644 for full methodology.	fastq	4_Pbr1692_10477694_HHFNCAFX7_R1.fastq.gz
SRR40377365	SRP720038	new	PRJNA1471679	SAMN62748737	6_Pbr1692_10480960_HJMCWAFX7_R1.fastq.gz	Pbr1692_map3	RB-TnSeq of Pectobacterium brasiliense 1692	Tn-Seq	GENOMIC	PCR	single	ILLUMINA	NextSeq 500	gDNA enzymatically fragmented, size-selected using magnetic beads, followed by PCR amplification using custom primers. See PMID: 25968644 for full methodology.	fastq	6_Pbr1692_10480960_HJMCWAFX7_R1.fastq.gz
SRR40377364	SRP720038	new	PRJNA1471679	SAMN62748738	10441972_PcWPP14.fastq.gz	PccWPP14_map1	RB-TnSeq of Pectobacterium carotovorum WPP14	Tn-Seq	GENOMIC	PCR	single	ILLUMINA	NextSeq 500	gDNA enzymatically fragmented, size-selected using magnetic beads, followed by PCR amplification using custom primers. See PMID: 25968644 for full methodology.	fastq	10441972_PcWPP14.fastq.gz
SRR40377363	SRP720038	new	PRJNA1471679	SAMN62748739	10447634_PcWPP14.fastq.gz	PccWPP14_map2	RB-TnSeq of Pectobacterium carotovorum WPP14	Tn-Seq	GENOMIC	PCR	single	ILLUMINA	NextSeq 500	gDNA enzymatically fragmented, size-selected using magnetic beads, followed by PCR amplification using custom primers. See PMID: 25968644 for full methodology.	fastq	10447634_PcWPP14.fastq.gz
SRR40377362	SRP720038	new	PRJNA1471679	SAMN62748740	5_PcWPP14_10480960_HJMCWAFX7_R1.fastq.gz	PccWPP14_map3	RB-TnSeq of Pectobacterium carotovorum WPP14	Tn-Seq	GENOMIC	PCR	single	ILLUMINA	NextSeq 500	gDNA enzymatically fragmented, size-selected using magnetic beads, followed by PCR amplification using custom primers. See PMID: 25968644 for full methodology.	fastq	5_PcWPP14_10480960_HJMCWAFX7_R1.fastq.gz
SRR40377361	SRP720038	new	PRJNA1471679	SAMN62748741	8_PcWPP14_10487625_HCG7YAFXC_R1.fastq.gz	PccWPP14_map4	RB-TnSeq of Pectobacterium carotovorum WPP14	Tn-Seq	GENOMIC	PCR	single	ILLUMINA	NextSeq 500	gDNA enzymatically fragmented, size-selected using magnetic beads, followed by PCR amplification using custom primers. See PMID: 25968644 for full methodology.	fastq	8_PcWPP14_10487625_HCG7YAFXC_R1.fastq.gz
SRR40377360	SRP720038	new	PRJNA1471679	SAMN62748742	1_Ppa1722A-1_10483883_HYCJNAFX7_R1.fastq.gz	PpaNY1722A_map1	RB-TnSeq of Pectobacterium parmentieri NY1722A	Tn-Seq	GENOMIC	PCR	single	ILLUMINA	NextSeq 500	gDNA enzymatically fragmented, size-selected using magnetic beads, followed by PCR amplification using custom primers. See PMID: 25968644 for full methodology.	fastq	1_Ppa1722A-1_10483883_HYCJNAFX7_R1.fastq.gz
SRR40377358	SRP720038	new	PRJNA1471679	SAMN62748743	2_Ppa1722A-2_10483883_HYCJNAFX7_R1.fastq.gz	PpaNY1722A_map2	RB-TnSeq of Pectobacterium parmentieri NY1722A	Tn-Seq	GENOMIC	PCR	single	ILLUMINA	NextSeq 500	gDNA enzymatically fragmented, size-selected using magnetic beads, followed by PCR amplification using custom primers. See PMID: 25968644 for full methodology.	fastq	2_Ppa1722A-2_10483883_HYCJNAFX7_R1.fastq.gz
SRR40377357	SRP720038	new	PRJNA1471679	SAMN62748744	4_Ppa1722Aa_10487625_HCG7YAFXC_R1.fastq.gz	PpaNY1722A_map3	RB-TnSeq of Pectobacterium parmentieri NY1722A	Tn-Seq	GENOMIC	PCR	single	ILLUMINA	NextSeq 500	gDNA enzymatically fragmented, size-selected using magnetic beads, followed by PCR amplification using custom primers. See PMID: 25968644 for full methodology.	fastq	4_Ppa1722Aa_10487625_HCG7YAFXC_R1.fastq.gz
SRR40377356	SRP720038	new	PRJNA1471679	SAMN62748745	5_Ppa1722Ab_10487625_HCG7YAFXC_R1.fastq.gz	PpaNY1722A_map4	RB-TnSeq of Pectobacterium parmentieri NY1722A	Tn-Seq	GENOMIC	PCR	single	ILLUMINA	NextSeq 500	gDNA enzymatically fragmented, size-selected using magnetic beads, followed by PCR amplification using custom primers. See PMID: 25968644 for full methodology.	fastq	5_Ppa1722Ab_10487625_HCG7YAFXC_R1.fastq.gz
SRR40377355	SRP720038	new	PRJNA1471679	SAMN62748746	1_Pve1715C_10478564_HHVCFAFX7_R1.fastq.gz	PveNY1715C_map1	RB-TnSeq of Pectobacterium versatile NY1715C	Tn-Seq	GENOMIC	PCR	single	ILLUMINA	NextSeq 500	gDNA enzymatically fragmented, size-selected using magnetic beads, followed by PCR amplification using custom primers. See PMID: 25968644 for full methodology.	fastq	1_Pve1715C_10478564_HHVCFAFX7_R1.fastq.gz
SRR40377354	SRP720038	new	PRJNA1471679	SAMN62748747	6_Pve1715C_10477694_HHFNCAFX7_R1.fastq.gz	PveNY1715C_map2	RB-TnSeq of Pectobacterium versatile NY1715C	Tn-Seq	GENOMIC	PCR	single	ILLUMINA	NextSeq 500	gDNA enzymatically fragmented, size-selected using magnetic beads, followed by PCR amplification using custom primers. See PMID: 25968644 for full methodology.	fastq	6_Pve1715C_10477694_HHFNCAFX7_R1.fastq.gz
SRR40377353	SRP720038	new	PRJNA1471679	SAMN62748748	6_Pve1715C_10479506_HJHYJAFX7_R1.fastq.gz	PveNY1715C_map3	RB-TnSeq of Pectobacterium versatile NY1715C	Tn-Seq	GENOMIC	PCR	single	ILLUMINA	NextSeq 500	gDNA enzymatically fragmented, size-selected using magnetic beads, followed by PCR amplification using custom primers. See PMID: 25968644 for full methodology.	fastq	6_Pve1715C_10479506_HJHYJAFX7_R1.fastq.gz
SRR40377352	SRP720038	new	PRJNA1471679	SAMN62748749	4_Pve1715C_10482917_HLHFJAFX7_R1.fastq.gz	PveNY1715C_map4	RB-TnSeq of Pectobacterium versatile NY1715C	Tn-Seq	GENOMIC	PCR	single	ILLUMINA	NextSeq 500	gDNA enzymatically fragmented, size-selected using magnetic beads, followed by PCR amplification using custom primers. See PMID: 25968644 for full methodology.	fastq	4_Pve1715C_10482917_HLHFJAFX7_R1.fastq.gz
SRR40377351	SRP720038	new	PRJNA1471679	SAMN62748750	7_Pve1715C_10483883_HYCJNAFX7_R1.fastq.gz	PveNY1715C_map5	RB-TnSeq of Pectobacterium versatile NY1715C	Tn-Seq	GENOMIC	PCR	single	ILLUMINA	NextSeq 500	gDNA enzymatically fragmented, size-selected using magnetic beads, followed by PCR amplification using custom primers. See PMID: 25968644 for full methodology.	fastq	7_Pve1715C_10483883_HYCJNAFX7_R1.fastq.gz
SRR40377350	SRP720038	new	PRJNA1471679	SAMN62748751	6_Pve1715C_10487625_HCG7YAFXC_R1.fastq.gz	PveNY1715C_map6	RB-TnSeq of Pectobacterium versatile NY1715C	Tn-Seq	GENOMIC	PCR	single	ILLUMINA	NextSeq 500	gDNA enzymatically fragmented, size-selected using magnetic beads, followed by PCR amplification using custom primers. See PMID: 25968644 for full methodology.	fastq	6_Pve1715C_10487625_HCG7YAFXC_R1.fastq.gz
